# Cmai: Predicting Antigen-Antibody Interactions from Massive Sequencing Data

**DOI:** 10.1101/2024.06.27.601035

**Authors:** Bing Song, Kaiwen Wang, Saiyang Na, Jia Yao, Farjana J. Fattah, Mitchell S. von Itzstein, Donghan M. Yang, Jialiang Liu, Yaming Xue, Chaoying Liang, Yuzhi Guo, Indu Raman, Chengsong Zhu, Jonathan E. Dowell, Jade Homsi, Sawsan Rashdan, Shengjie Yang, Mary E. Gwin, David Hsiehchen, Yvonne Gloria-McCutchen, Prithvi Raj, Xiaochen Bai, Jun Wang, Jose Conejo-Garcia, Yang Xie, David E. Gerber, Junzhou Huang, Tao Wang

## Abstract

The interaction between antigens and antibodies (B cell receptors, BCRs) is the key step underlying the function of the humoral immune system in cancers and other biological contexts. The capability to profile the landscape of antigen-binding affinities of a vast number of BCRs will provide a powerful tool to reveal novel insights at unprecedented levels and will yield powerful tools for translational development. However, current experimental approaches for detecting antibody-antigen interactions are costly and time-consuming, and can only achieve low-to-mid throughput. On the other hand, bioinformatics tools in the field of antibody informatics mostly focus on optimization of antibodies given known binding antigens, which is a very different research question and of limited scope. In this work, we developed an innovative Artificial Intelligence tool, Cmai, to address the prediction of binding between antibodies and antigens that can be scaled to high-throughput sequencing data. We devised a biomarker metric based on the output from Cmai applied to high-throughput BCR sequencing data to predict the landscape of the antigen-binding affinities of the BCRs. We found that extracellular antigens on malignant tumor cells are inducing B cell infiltrations, and the infiltrating B cells have a greater tendency to co-localize with tumor cells expressing these antigens. We further found that the abundance of tumor antigen-targeting antibodies is predictive of immune-checkpoint inhibitor (ICI) treatment response. On the other hand, we found that, during immune-related adverse events (irAEs) caused by ICI treatment, humoral immunity is preferentially responsive to intracellular antigens from the organs affected by the irAEs. Overall, we developed a powerful tool for elucidating the antigen binding landscape of BCR repertoires, and it shall also propell antibody-centric translational applications for cancers and other diseases.
