## Supplementary material for "Cmai: Predicting Antigen-Antibody Interactions from Massive Sequencing Data": Table S1

### Sheet: Table S1
Group	Cohort	Purpose	Train/validate	Type	Raw data link	Sample size
Training and validation data of BCR V and CDR encoders
BCR encoder	Adaptive	BCR encoder	Training + Validate	Bulk BCR-seq	https://clients.adaptivebiotech.com/immuneaccess	7,663,454 BCRs
BCR encoder	10X	BCR encoder	Training + Validate	10X scBCR	https://www.10xgenomics.com/resources/datasets?query=&page=1&configure%5Bfacets%5D%5B0%5D=chemistryVersionAndThroughput&configure%5Bfacets%5D%5B1%5D=pipeline.version&configure%5BhitsPerPage%5D=500	12,317 BCRs
BCR encoder	10X_GEO	BCR encoder	Training + Validate	10X scBCR	See second tab	36,167 BCRs
BCR encoder	cAb-Rep	BCR encoder	Training + Validate	Bulk BCR-seq	https://cab-rep.c2b2.columbia.edu/tools/	7,194,934 BCRs
BCR encoder	OAS	BCR encoder	Training + Validate	Bulk BCR-seq	http://opig.stats.ox.ac.uk/webapps/oas/	500,000 BCRs
BCR encoder	IMGT	BCR encoder	Training + Validate	IMGT reference	https://www.imgt.org/	700 BCRs
Binary training data of the antigen-BCR pairing prediction model
Training 1	Guthmiller	Pairing prediction	Training (binary)	10X scBCR	https://www.nature.com/articles/s41586-021-04356-8	484 BCRs x 1 antigen
Training 1	IEDB	Pairing prediction	Training (binary)	Various sources	https://www.iedb.org/	1674 BCRs X 587 antigens
Training 1	CoV-AbDab	Pairing prediction	Training (binary)	Various sources	https://academic.oup.com/bioinformatics/article/37/5/734/5893556?login=true	5921 BCRs X 22 antigens
Training 1	Lee	Pairing prediction	Training (binary)	10X scBCR	https://www.nature.com/articles/s41586-022-05216-9	20570 BCRs x 1 antigen
Training 1	Xiao	Pairing prediction	Training (binary)	Neutralization experiment	https://www.nature.com/articles/s41467-022-30205-x	12 BCRs x 2 antigens
Training 1	Chen	Pairing prediction	Training (binary)	10X scBCR	https://www.nature.com/articles/s41590-021-00936-y	7730 BCRs x 1 antigen
Training 1	Sutton	Pairing prediction	Training (binary)	SMART-seq	https://www.sciencedirect.com/science/article/pii/S2211124720316739	48 BCRs x 3 antigens
Training 1	Kubota	Pairing prediction	Training (binary)	phage display	https://link.springer.com/article/10.1007/s10327-022-01076-3	2 BCRs x 1 antigen
Training 1	Peissert	Pairing prediction	Training (binary)	phage display	https://onlinelibrary.wiley.com/doi/full/10.1002/pro.4486	3 BCRs x 2 antigen
Continuous training data of the antigen-BCR pairing prediction model
Training 2	Libra-seq	Pairing prediction	Training (continuous, libra score>=0)	Libra-seq	https://pubmed.ncbi.nlm.nih.gov/31787378/	4571 BCRs X 3-11 antigens
Training 2	Shiakolas	Pairing prediction	Training (continuous, libra score>=0)	Libra-seq	https://www.nature.com/articles/s41587-022-01232-2#data-availability	5951 BCRs x 3-5 antigens
Training 2	Libra-seq (54042-4)	Pairing prediction	Training (continuous, libra score>=0)	Libra-seq	https://www.cell.com/cell-reports/fulltext/S2211-1247(21)01243-2	1236 BCRs x 13 antigens
Training 2	Libra-seq (46472)	Pairing prediction	Training (continuous, libra score>=0)	Libra-seq	https://pubmed.ncbi.nlm.nih.gov/34056628/	2614 BCRs x 8 antigens
Training 2	Dugan	Pairing prediction	Training (continuous, UMI count>=5)	10X scBCR	https://www.ncbi.nlm.nih.gov/pmc/articles/PMC8101792/	45109 BCRs X 4-15 antigens
Validation data of the antigen-BCR pairing prediction model
Validate	Mason	Pairing prediction	Validate (binding score>=1)	Bulk BCR-seq	https://www.nature.com/articles/s41551-021-00699-9	32597 BCRs x 1 antigen
Validate	Shan	Pairing prediction	Validate (IC50<1ug/ml)	Neutralization experiment	https://www.pnas.org/doi/abs/10.1073/pnas.2122954119	34 BCRs x 10 antigens
Validate	Chappert	Pairing prediction	Validate (binding score>16.5)	Bulk BCR-seq	https://www.sciencedirect.com/science/article/pii/S1074761322004137	430 BCRs x 1 antigen
Validate	Makowski	Pairing prediction	Validate (binding score>0.7)	Bulk BCR-seq	https://www.nature.com/articles/s41467-022-31457-3#Sec8	222 BCRs x 2 antigens
Validate	Hie	Pairing prediction	Validate (Kd<100nM)	Neutralization experiment	https://www.nature.com/articles/s41587-023-01763-2	35 BCRs x 4 antigens
