## Supplementary material for "Cmai: Predicting Antigen-Antibody Interactions from Massive Sequencing Data": Table S3

### Sheet: Table S3
ID_Individual (on DBAI)	Internal Patient ID	Age of enrollment	Cancer type	Gender	Ethnicity	Race	ICI treatment	Pre-scheduled blood collection time points (actual collection days)	ICI start time	ICI stop time	irAE grade: Dermatitis	irAE date: Dermatitis	irAE grade: Diarrhea/colitis	irAE date: Diarrhea/colitis	irAE grade: Hypothyroidism	irAE date: Hypothyroidism	irAE grade: Hyperthyroidism	irAE date: Hyperthyroidism	irAE grade: Hypophysitis/hypopituitarism	irAE date: Hypophysitis/hypopituitarism	irAE grade: Hepatitis	irAE date: Hepatitis	irAE grade: Primary Adrenal Insufficiency	irAE date: AI	irAE grade: Pneumonitis	irAE date: Pneumonitis	irae_other_1_grade	irae_other_1_date	irae_other_2_grade	irae_other_2_date	irae_other_1_name	irae_other_2_name
Individual_00000000000004	122	63	Melanoma	Male	NOT Hispanic or Latino	White	nivolumab	0; 2w (14 days); 6w (42 days); 6m (140 days); 6m (224 days); 9m (308 days)	0	349					1	730625	1	730541			1	730569
Individual_00000000000005	125	35	Melanoma	Male	NOT Hispanic or Latino	White	nivolumab	0; 2w (15 days); 6w (56 days); 6m (182 days)	0	223	2	730709	3	730664													1	730709			Arthralgia
Individual_00000000000006	126	60	Melanoma	Male	NOT Hispanic or Latino	White	ipilimumab+nivolumab	0; 3w (19 days); 24m (691 days); 24m (749 days); 6w (40 days); 3m (117 days); 6m (208 days); 9m (299 days); 12m (397 days); 15m (495 days)	0	715			1	730559							3	730546					1	730575			Pancreatitis
Individual_00000000000007	139	49	Melanoma	Female	Hispanic or Latino	White	ipilimumab	0; 3w (21 days); 6w (42 days); 6m (154 days)	0	21											3	730527
Individual_00000000000008	141	76	Renal Cell Carcinoma	Male	Hispanic or Latino	White	nivolumab	0; 2w (14 days); 6w (49 days); 6m (161 days); 9m (252 days)	0	217	1	730547															1	730513			Nephritis
Individual_00000000000009	143	70	Melanoma	Male	NOT Hispanic or Latino	White	pembrolizumab	0; 3w (22 days); 6w (44 days); 6m (147 days); 9m (232 days); 12m (337 days); 15m (429 days); 18m (505 days)	0	407																	3	730907			Myocarditis
Individual_00000000000010	153	59	Melanoma	Female	NOT Hispanic or Latino	White	nivolumab	0; 2w (12 days); 6w (54 days); 6m (152 days)	0	292			2	730785							1	730785					1	730651			Pancreatitis
Individual_00000000000011	155	57	Non-small cell Lung Cancer	Female	Unknown / Not Reported	White	pembrolizumab	0; 3w (21 days); 6w (43 days); 6m (148 days); 9m (259 days); 12m (364 days); 15m (469 days)	0	427															1	730742	2	730923			Optic neuritis
Individual_00000000000012	174	57	Non-small cell Lung Cancer	Male	NOT Hispanic or Latino	White	avelumab	0; 3w (21 days); 6w (42 days); 3m (119 days); 6m (224 days); 30m (914 days); biopsy (NULL days)	0						2	731293	1	731222			2	731272					3	731390			Nephritis
Individual_00000000000013	191	64	Non-small cell Lung Cancer	Male	NOT Hispanic or Latino	White	nivolumab	0; 4w (28 days); 6w (56 days)	0	56					2	730541	2	730513
Individual_00000000000014	195	71	Non-small cell Lung Cancer	Male	NOT Hispanic or Latino	White	pembrolizumab	0; 3w (21 days); 6w (42 days); 3m (126 days); 6m (217 days); biopsy (NULL days)	0	637	2	730611													2	730526
Individual_00000000000015	196	60	Renal Cell Carcinoma	Male	NOT Hispanic or Latino	White	nivolumab	0; 6w (49 days); 3m (91 days); 6m (161 days); 6m (219 days)	0	168	1	730528	2	730718
Individual_00000000000016	197	66	Non-small cell Lung Cancer	Male	NOT Hispanic or Latino	Asian	avelumab	0; 3w (23 days); 6w (44 days)	0	98					1	730615					1	730499
Individual_00000000000017	201	71	Melanoma	Female	Hispanic or Latino	White	nivolumab	0; 2w (16 days); 18m (562 days); 6w (44 days); 6m (142 days); 9m (226 days); 9m (310 days)	0												1	730501					1	730725			Vitiligo
Individual_00000000000018	202	73	Non-small cell Lung Cancer	Female	NOT Hispanic or Latino	White	durvalumab	0; 2w (14 days); 6w (56 days); 3m (126 days); 6m (224 days); 12m (322 days)	0						1	730569
Individual_00000000000019	203	71	Head and Neck Squamous Cell Cancer	Male	NOT Hispanic or Latino	White	nivolumab	0; 4w (28 days); 6w (56 days); 6m (140 days)	0	197					2	730569
Individual_00000000000020	205	64	Melanoma	Female	Unknown / Not Reported	Unknown / Not Reported	pembrolizumab	0; 3w (22 days); 6w (42 days); 6m (169 days)	0	148	2	730683									1	730507					1	730654			Arthralgia
Individual_00000000000021	212	35	Melanoma	Male	NOT Hispanic or Latino	White	ipilimumab+nivolumab	0; 3w (21 days); 6w (41 days); 3m (126 days); 9m (308 days); 12m (398 days); 15m (495 days)	0	672					2	730568	1	730506			1	730547			1	730567
Individual_00000000000022	213	68	Non-small cell Lung Cancer	Female	NOT Hispanic or Latino	White	durvalumab	0; 2w (14 days); 6m (207 days); 6w (42 days); 3m (126 days); 12m (322 days); biopsy (NULL days)	0	280	1	730513			2	730569	1	730513			2024-01-02	730541					1	730499			Nephritis
Individual_00000000000023	215	70	Renal Cell Carcinoma	Male	NOT Hispanic or Latino	White	ipilimumab+nivolumab	0; 3w (21 days); 6w (63 days)	0	256																	3	730753	3	730753	Myalgia	arthralgia
Individual_00000000000024	216	45	Melanoma	Male	NOT Hispanic or Latino	White	ipilimumab+nivolumab	0; 18m (529 days); 6w (44 days); 6m (143 days); 6m (225 days); 12m (358 days); 15m (435 days)	0	706											1	730529
Individual_00000000000025	217	76	Melanoma	Male	NOT Hispanic or Latino	White	nivolumab	0; 3w (22 days); 6w (43 days); 3m (127 days)	0	365	2024-01-02	730582			1	730499					2	730499					1	730668	1	730570	Arthralgia	Nephritis
Individual_00000000000026	220	80	Non-small cell Lung Cancer	Male	NOT Hispanic or Latino	White	pembrolizumab	0; 3w (21 days); 6w (42 days); 6m (147 days)	0	126							1	730611
Individual_00000000000027	222	79	Other	Female	NOT Hispanic or Latino	White	pembrolizumab	0; 3w (18 days); 6w (39 days); 3m (124 days); 6m (222 days)	0	124							1	730546
Individual_00000000000028	223	65	Non-small cell Lung Cancer	Male	NOT Hispanic or Latino	Asian	durvalumab	0; 2w (14 days); 3m (81 days)	0	14											3	730513					3	730336	3	730336	Myositis	Myocarditis
Individual_00000000000029	224	68	Non-small cell Lung Cancer	Female	NOT Hispanic or Latino	White	pembrolizumab+other	0; 3w (21 days); 6w (63 days); 3m (129 days); biopsy (NULL days)	0	129															3	730619
Individual_00000000000030	228	70	Non-small cell Lung Cancer	Male	NOT Hispanic or Latino	Black or African American	pembrolizumab	0; 6w (42 days)	0	73											1	730529
Individual_00000000000031	233	57	Renal Cell Carcinoma	Male	NOT Hispanic or Latino	White	nivolumab	0; 4w (28 days); 6w (63 days); 6m (140 days); 6m (224 days); 15m (420 days)	0	378	1	730513
Individual_00000000000032	235	58	Non-small cell Lung Cancer	Female	NOT Hispanic or Latino	White	pembrolizumab	0; 3w (21 days); 3m (107 days)	0	63	1	730592									1	730517
Individual_00000000000033	242	61	Non-small cell Lung Cancer	Female	NOT Hispanic or Latino	White	pembrolizumab	0; 3w (21 days); 6w (42 days)	0	131					2	730527					1	730587					1	730594			Nephritis
Individual_00000000000034	248	80	Non-small cell Lung Cancer	Male	NOT Hispanic or Latino	White	pembrolizumab	0; 3w (23 days); 3m (115 days); 6w (42 days); 6m (213 days); 9m (289 days)	0	64			2	730585											2	730632	1	730632			Arthralgia
Individual_00000000000035	252	78	Non-small cell Lung Cancer	Male	NOT Hispanic or Latino	White	pembrolizumab+other	0; 3m (84 days); 6w (63 days); 6w (42 days)	0	61																	2	730583			Pancreatitis
Individual_00000000000036	254	49	Melanoma	Female	NOT Hispanic or Latino	White	nivolumab	0; 3w (20 days); 6m (189 days); 6w (47 days); 3m (133 days); 6m (208 days); 9m (308 days)	0	364			2024-02-03	730505
Individual_00000000000037	259	74	Non-small cell Lung Cancer	Female	NOT Hispanic or Latino	White	pembrolizumab	0; 2w (13 days); 6w (39 days); 3m (131 days)	0	168	1	730527
Individual_00000000000038	262	81	Melanoma	Male	NOT Hispanic or Latino	White	pembrolizumab	0; 6w (42 days)	0	64					2	730549											2	730527			Arthralgia
Individual_00000000000039	263	66	Melanoma	Male	NOT Hispanic or Latino	White	ipilimumab+nivolumab	0; 3w (21 days); 6w (42 days)	0	22	2	730508	3	730495			1	730528
Individual_00000000000040	264	68	Head and Neck Squamous Cell Cancer	Male	NOT Hispanic or Latino	White	pembrolizumab	0; 3w (21 days); 6w (42 days)	0	126			2	730491
Individual_00000000000041	266	59	Non-small cell Lung Cancer	Male	NOT Hispanic or Latino	White	nivolumab	0; 4w (27 days); 6w (55 days); 6m (146 days)	0	121					2	730603	3	730512							2	730623
Individual_00000000000042	270	83	Non-small cell Lung Cancer	Female	NOT Hispanic or Latino	White	nivolumab	0; 4w (28 days); 6w (56 days)	0	520	1	730541	2024-02-03	730597	1	84
Individual_00000000000043	273	33	Melanoma	Female	NOT Hispanic or Latino	White	nivolumab	0; 2w (14 days)	0	14			2	730513
Individual_00000000000044	274	62	Melanoma	Male	NOT Hispanic or Latino	White	ipilimumab+nivolumab	0; 3w (21 days); 6w (42 days); 9m (238 days)	0	264	1	730503									1	730506					1	730506			Pancreatitis
Individual_00000000000045	277	66	Non-small cell Lung Cancer	Female	NOT Hispanic or Latino	White	durvalumab	0; 2w (14 days); 6w (42 days)	0	70	2	730527
Individual_00000000000046	278	67	Other	Male	NOT Hispanic or Latino	White	nivolumab+other	0; 4w (30 days); 6w (44 days); 3m (120 days)	0	148	1	730492			1	730548					3	730647
Individual_00000000000047	279	80	Melanoma	Male	NOT Hispanic or Latino	White	pembrolizumab	0; 6w (41 days); 3m (112 days); 12m (321 days)	0		1	730605
Individual_00000000000048	284	78	Small Cell Lung Cancer	Male	NOT Hispanic or Latino	White	atezolizumab	0; 3w (21 days)	0	28															3	730514
Individual_00000000000049	289	52	Melanoma	Male	NOT Hispanic or Latino	White	nivolumab	0; 4w (28 days); 6m (223 days); 9m (307 days)	0	335					2	730596	1	730513
Individual_00000000000050	290	52	Head and Neck Squamous Cell Cancer	Male	NOT Hispanic or Latino	White	pembrolizumab	0; 6w (42 days); 6m (147 days)	0	147					1	730548
Individual_00000000000051	295	58	Melanoma	Male	NOT Hispanic or Latino	White	ipilimumab+nivolumab	0; 3w (20 days); 6w (62 days)	0	87			2	730584											1	730563	2	730573			Gastritis
Individual_00000000000052	302	55	Non-small cell Lung Cancer	Female	NOT Hispanic or Latino	Black or African American	nivolumab	0; 6w (45 days)	0	45	1	730542															2	730542			Myositis
Individual_00000000000053	304	77	Melanoma	Male	Unknown / Not Reported	White	nivolumab	0; 6w (58 days); 6m (141 days); 9m (226 days)	0	338					1	730571
Individual_00000000000054	305	62	Melanoma	Female	Unknown / Not Reported	Unknown / Not Reported	ipilimumab+nivolumab	0; 3w (20 days); 6w (41 days); 3m (111 days)	0	63			3	730548					1	730591	1	730505					1	730573	2	730580	Nephritis	Pancreatitis
Individual_00000000000055	306	49	Melanoma	Male	NOT Hispanic or Latino	White	ipilimumab+nivolumab	0; 6w (41 days)	0	48	1	730543
Individual_00000000000056	313	77	Melanoma	Male	NOT Hispanic or Latino	White	ipilimumab+nivolumab	0; 3w (20 days)	0	20	1	730505	4	730495													1	730514	2	730527	Nephritis	Pancreatitis
Individual_00000000000057	317	71	Non-small cell Lung Cancer	Male	NOT Hispanic or Latino	White	durvalumab	0; 2w (14 days)	0	14											2	730506					5	730505	2	730510	Myocarditis	myositis
Individual_00000000000058	319	69	Head and Neck Squamous Cell Cancer	Male	NOT Hispanic or Latino	White	pembrolizumab	0; 3w (21 days); 6w (42 days); 3m (133 days)	0	175	1	730618
Individual_00000000000059	323	60	Melanoma	Male	NOT Hispanic or Latino	White	nivolumab	0; 6w (36 days); 6w (63 days); 3m (126 days)	0	92															2	730611
Individual_00000000000060	325	76	Non-small cell Lung Cancer	Male	NOT Hispanic or Latino	Black or African American	durvalumab	0; 2w (14 days); 6w (49 days); 3m (133 days)	0	133															3	730542
Individual_00000000000068	140	60	Non-small cell Lung Cancer	Female	NOT Hispanic or Latino	White	pembrolizumab	0; 3w (21 days); 6w (42 days); 6m (147 days); 9m (252 days); 12m (336 days)	0	399
Individual_00000000000069	146	71	Non-small cell Lung Cancer	Male	NOT Hispanic or Latino	Black or African American	durvalumab	0; 3w (19 days); 6w (47 days); 3m (131 days); 6m (208 days); 9m (292 days)	0	349
Individual_00000000000070	167	76	Melanoma	Male	NOT Hispanic or Latino	White	pembrolizumab	0; 3w (21 days); 6w (42 days); 6m (140 days)	0	99	2	730814															2	730600			Optic neuropathy
Individual_00000000000071	170	75	Melanoma	Male	NOT Hispanic or Latino	White	avelumab	0; 2w (14 days)	0	27
Individual_00000000000072	172	77	Non-small cell Lung Cancer	Male	Hispanic or Latino	White	atezolizumab	0; 21m (588 days); 24m (679 days); 3w (21 days); 6w (42 days); 3m (126 days); 9m (231 days); 9m (315 days); 15m (442 days); 18m (525 days)	0				1	730527	2	730506
Individual_00000000000073	173	80	Non-small cell Lung Cancer	Male	NOT Hispanic or Latino	White	ipilimumab+nivolumab	0; 2w (14 days); 6w (42 days)	0	70					1	730527	1	730450
Individual_00000000000074	181	64	Melanoma	Male	Hispanic or Latino	White	ipilimumab+nivolumab	0; 18m (573 days); 21m (672 days); 3w (21 days); 6w (42 days); 3m (124 days); 6m (208 days); 12m (334 days); 15m (432 days); 15m (489 days)	0	770	1	730587			1	730548	1	730527									2	731127	2	731127	Arthralgia	myalgia
Individual_00000000000075	185	73	Other	Male	NOT Hispanic or Latino	White	pembrolizumab	0; 3w (23 days); 6w (43 days)	0	97
Individual_00000000000076	186	74	Melanoma	Male	Unknown / Not Reported	Unknown / Not Reported	nivolumab	0; 2w (13 days); 6w (41 days); 3m (111 days); 9m (306 days)	0	362
Individual_00000000000077	189	34	Melanoma	Male	NOT Hispanic or Latino	White	nivolumab	0; 4w (27 days); 6w (43 days)	0	141			2	730568
Individual_00000000000078	192	90	Melanoma	Male	NOT Hispanic or Latino	White	pembrolizumab	0; 3w (23 days); 6w (44 days)	0	190	2	730555	2	730555							1	730688
Individual_00000000000079	193	79	Melanoma	Male	NOT Hispanic or Latino	White	pembrolizumab	0; 21m (586 days); 3w (21 days); 6w (63 days); 3m (126 days); 6m (222 days); 12m (329 days); 12m (390 days); 18m (497 days)	0	712
Individual_00000000000080	208	85	Melanoma	Male	NOT Hispanic or Latino	White	pembrolizumab	0; 3w (20 days); 6w (41 days)	0	41
Individual_00000000000081	209	54	Adenocarcinoma of the Rectum	Female	NOT Hispanic or Latino	White	nivolumab	0; 2w (14 days); 6w (42 days)	0	98
Individual_00000000000082	211	63	Non-small cell Lung Cancer	Male	NOT Hispanic or Latino	White	pembrolizumab	0; 3w (21 days)	0	0
Individual_00000000000083	214	73	Non-small cell Lung Cancer	Female	NOT Hispanic or Latino	Black or African American	durvalumab	0; 2w (14 days); 6w (42 days)	0	29
Individual_00000000000084	218	71	Melanoma	Male	NOT Hispanic or Latino	White	pembrolizumab	0; 3w (22 days); 6w (43 days); 6m (148 days)	0	127											1	730472
Individual_00000000000085	221	55	Non-small cell Lung Cancer	Male	NOT Hispanic or Latino	Black or African American	nivolumab	0; 4w (26 days); 6w (55 days)	0	26
Individual_00000000000086	225	66	Non-small cell Lung Cancer	Male	NOT Hispanic or Latino	White	pembrolizumab	0; 3w (21 days); 6w (42 days); 3m (129 days)	0	129
Individual_00000000000087	227	73	Non-small cell Lung Cancer	Male	NOT Hispanic or Latino	White	pembrolizumab	0; 3w (21 days); 6w (39 days); 3m (126 days); 6m (218 days)	0	260																	2	730239			Arthralgia
Individual_00000000000088	230	66	Melanoma	Male	NOT Hispanic or Latino	White	pembrolizumab	0; 3w (21 days); 6w (42 days); 3m (126 days); 6m (210 days); 12m (329 days); 12m (392 days)	0	413
Individual_00000000000089	234	61	Non-small cell Lung Cancer	Female	NOT Hispanic or Latino	White	pembrolizumab	0; 3w (18 days); 6w (42 days); 6m (161 days)	0	127
Individual_00000000000090	237	44	Melanoma	Female	NOT Hispanic or Latino	White	pembrolizumab	0; 3w (21 days); 6w (41 days); 3m (126 days); 6m (217 days); 12m (350 days); 12m (392 days); 18m (505 days)	0	516
Individual_00000000000091	244	71	Other	Male	NOT Hispanic or Latino	White	other	0; 3w (20 days); 6w (42 days); 3m (127 days)	0	178	1	730570			2	730591	1	730527
Individual_00000000000092	245	76	Head and Neck Squamous Cell Cancer	Male	NOT Hispanic or Latino	White	pembrolizumab+other	0; 3w (18 days); 6w (41 days); 6m (143 days)	0	143
Individual_00000000000093	249	86	Mesothelioma	Male	NOT Hispanic or Latino	White	pembrolizumab	0; 6w (37 days); 6w (63 days)	0	56
Individual_00000000000094	257	59	Non-small cell Lung Cancer	Female	NOT Hispanic or Latino	White	pembrolizumab	0; 3w (21 days); 6w (52 days)	0	146
Individual_00000000000095	260	74	Small Cell Lung Cancer	Female	NOT Hispanic or Latino	White	ipilimumab+nivolumab	0; 3w (21 days); 6w (42 days)	0	42											1	730548
Individual_00000000000096	261	68	Melanoma	Male	NOT Hispanic or Latino	White	pembrolizumab	0; 3w (21 days); 6w (42 days); 6m (147 days); 9m (231 days); 12m (331 days)	0	513			2	730527							1	730732					2	730632			Pancreatitis
Individual_00000000000097	269	58	Other	Female	NOT Hispanic or Latino	White	nivolumab+other	0; 3w (19 days); 6w (40 days); 6m (138 days); 6m (216 days); 9m (313 days); 12m (397 days)	0
Individual_00000000000098	283	76	Head and Neck Squamous Cell Cancer	Male	NOT Hispanic or Latino	White	other	0; 3w (21 days); 6w (63 days)	0	63
Individual_00000000000099	285	41	Melanoma	Male	NOT Hispanic or Latino	White	nivolumab	0; 2w (14 days); 3m (126 days); 6m (222 days); 9m (306 days)	0	334					1	730735
Individual_00000000000100	293	75	Head and Neck Squamous Cell Cancer	Male	Unknown / Not Reported	Unknown / Not Reported	other	0; 4w (29 days); 6w (49 days)	0	84
Individual_00000000000101	296	73	Melanoma	Female	NOT Hispanic or Latino	White	pembrolizumab	0; 3w (21 days)	0	70
Individual_00000000000102	298	72	Melanoma	Male	NOT Hispanic or Latino	White	pembrolizumab	0; 3w (22 days); 6m (147 days); 6m (197 days)	0	197																	1	730512			Arthralgia
Individual_00000000000103	299	71	Non-small cell Lung Cancer	Female	NOT Hispanic or Latino	White	atezolizumab	0; 2w (15 days); 4w (25 days); 3m (74 days); 4w (32 days); 6m (172 days)	0	147																	2	730500			Arthralgia
Individual_00000000000104	310	56	Non-small cell Lung Cancer	Male	NOT Hispanic or Latino	White	durvalumab	0; 4w (28 days); 6w (55 days)	0	378	2	730747
Individual_00000000000105	320	66	Melanoma	Male	NOT Hispanic or Latino	White	nivolumab	0; 4w (28 days); 6w (56 days)	0	113	1	730617											3	730617
Individual_00000000000106	326	75	Non-small cell Lung Cancer	Male	NOT Hispanic or Latino	White	pembrolizumab	0; 3w (21 days); 6w (42 days); 6m (147 days)	0		1	730488															1	730520			Arthralgia
Individual_00000000000107	327	67	Small Cell Lung Cancer	Male	Hispanic or Latino	White	atezolizumab+other	0; 3w (20 days); 6w (41 days); 6m (139 days)	0																		1	730624			Arthralgia
Individual_00000000000108	328	68	Melanoma	Male	NOT Hispanic or Latino	Unknown / Not Reported	nivolumab	0; 6w (58 days)	0	231
Individual_00000000000109	329	44	Melanoma	Male	NOT Hispanic or Latino	White	nivolumab	0; 2w (14 days)	0	339	1	730694			1	730527
Individual_00000000000110	334	72	Melanoma	Male	NOT Hispanic or Latino	White	ipilimumab+nivolumab	0; 3w (21 days); 6w (49 days)	0	31
Individual_00000000000111	336	75	Non-small cell Lung Cancer	Female	NOT Hispanic or Latino	White	durvalumab	0; 4w (28 days); 3m (98 days)	0	140
Individual_00000000000112	338	66	Melanoma	Male	NOT Hispanic or Latino	White	ipilimumab+nivolumab	0; 3w (21 days)	0	324	1	730506
Individual_00000000000113	346	68	Melanoma	Female	NOT Hispanic or Latino	White	pembrolizumab	0; 6w (49 days)	0	166	1	730584	1	730667	2	730651	1	730604
Individual_00000000000114	350	73	Head and Neck Squamous Cell Cancer	Female	NOT Hispanic or Latino	White	pembrolizumab	0; 6w (47 days)	0
Individual_00000000000115	351	54	Hepatocellular Carcinoma	Male	NOT Hispanic or Latino	White	pembrolizumab+other	0; 2w (14 days); 4w (28 days); 6w (42 days)	0
Individual_00000000000116	352	66	Non-small cell Lung Cancer	Male	NOT Hispanic or Latino	White	pembrolizumab	0; 3w (21 days); 6w (42 days)	0	252			3	730654
Individual_00000000000117	358	38	Melanoma	Female	NOT Hispanic or Latino	White	nivolumab	0; 2w (12 days)	0
Individual_00000000000118	360	65	Melanoma	Female	NOT Hispanic or Latino	White	nivolumab	0; 6w (42 days)	0						2	730584											1	730527			Arthralgia
Individual_00000000000119	386	64	Non-small cell Lung Cancer	Female	Unknown / Not Reported	Unknown / Not Reported	pembrolizumab	0; 6w (43 days)	0	169
Individual_00000000000120	60	60	Control	Female				0; 4w (28 days)	0
Individual_00000000000121	74	35	Control	Female				0; 2w (16 days)	0
Individual_00000000000122	90	30	Control	Female				0; 4w (25 days)	0
Individual_00000000000123	92	29	Melanoma	Female	NOT Hispanic or Latino	White	ipilimumab	0; 3w (22 days); 6w (44 days); 6m (156 days); 9m (255 days); 15m (484 days)	0	352	1	730507	1	730837
