## Supplementary material for "Cmai: Predicting Antigen-Antibody Interactions from Massive Sequencing Data": Table S4

### Sheet: Table S4
AntName
HMGCR
A2ML1
ENO1
SPTAN1
ANXA2
NARS1
VTCN1
GUSB
ITGB4
MYC
CA6
CENPA
DCN
ERP29
GAD1
GARS1
GP2
HMGB1
HMGB2
LTF
LAMP2
KARS1
MAG
MOG
MPO
TP53
PADI2
PKM
SRP54
SAE1
TRIM33
WARS1
UBA2
AGTR1
SERPINC1
ANXA1
APEX1
AZU1
APOH
CTSG
CENPB
POLB
FBL
FLG
GAD2
ITGA2
IARS1
KCNJ10
LAMC1
LYZ
MAGEA4
MMP9
MORC3
CTAG1B
PADI1
PADI3
PADI4
PPL
PRDX1
PRTN3
SRP14
YARS1
CAT
